# Non-severe burns induce a prolonged systemic metabolic phenotype indicative of a persistent inflammatory response post-injury

**DOI:** 10.1101/2023.04.24.537960

**Authors:** Monique J. Ryan, Edward Raby, Luke Whiley, Reika Masuda, Samantha Lodge, Philipp Nitschke, Garth L. Maker, Julien Wist, Elaine Holmes, Fiona M. Wood, Jeremy K. Nicholson, Mark W. Fear, Nicola Gray

## Abstract

Globally, burns are a significant cause of injury that can cause substantial acute trauma as well as lead to increased incidence of chronic co-morbidity and disease. To date, research has primarily focused on the systemic response to severe injury, with little in the literature reported on impact of non-severe injuries (<15% total burn surface area; TBSA). To elucidate the metabolic consequences of non-severe burn injury, longitudinal plasma was collected from adults (n=35) who presented at hospital with a non-severe burn injury at admission, and at 6 week follow up. A cross-sectional baseline sample was also collected from non-burn control participants (n=14). Samples underwent multiplatform metabolic phenotyping using ^1^H nuclear magnetic resonance spectroscopy and liquid chromatography-mass spectrometry to quantify 112 lipoprotein and glycoproteins signatures and 852 lipid species from across 20 subclasses.

Multivariate data modelling (Orthogonal projection to latent structures-discriminate analysis) revealed alterations in lipoprotein and lipid metabolism when comparing baseline control to hospital admission samples, with the phenotypic signature found to be sustained at follow up. Univariate (Mann-Whitney U) testing and OPLS-DA indicated specific increases in GlycB (p-value <1.0e^-4^), low density lipoprotein-2 subfractions (Variable importance in projection score; VIP >6.83e^-1^) and monoacyglyceride (20:4)(p-value <1.0e^-4^) and decreases in circulating anti-inflammatory high-density lipoprotein-4 subfractions (VIP >7.75e^-1^), phosphatidylcholines, phosphatidylglycerols, phosphatidylinositols and phosphatidylserines.

The results indicate a persistent systemic metabolic phenotype that occurs even in cases of non-severe burn injury. The phenotype is indicative of an acute inflammatory profile which continues to be sustained post-injury, suggesting an impact on systems health beyond the site of injury. The phenotypes contained metabolic signatures consistent with chronic inflammatory states reported to have elevated incidence post-burn injury. Such phenotypic signatures may provide patient stratification opportunities, to identify individual responses to injury, personalise intervention strategies and improve acute care, reducing risk of chronic co-morbidity.
