## Supplementary Information Table S2 for "Non-severe burns induce a prolonged systemic metabolic phenotype indicative of a persistent inflammatory response post-injury"

### Sheet: Table S4
Compound	Variable importance in projections score at burns admission	Variable importance in projections score at 6 weeks post burns surgery
ABA1	0.819876	0.883309
CE(16:0)	1.42552	1.11236
CE(18:1)	1.2734	1.09887
CE(18:2)	0.821313	0.310782
CE(20:3)	0.83638	0.987995
CE(20:5)	0.671261	0.234582
CE(22:5)	0.595701	0.265587
CE(22:6)	1.16454	1.32774
CER(14:0)	1.02743	0.654765
CER(16:0)	1.06265	1.1702
CER(18:0)	0.53611	1.17681
CER(20:0)	1.28643	1.61541
CER(20:1)	0.563223	0.524656
CER(22:1)	0.684295	0.557764
DAG(14:0_14:0)	0.690024	0.96559
DAG(14:0_16:1)	0.74929	1.06571
DAG(14:0_18:1)	0.787331	1.00605
DAG(14:0_18:2)	1.19894	1.00258
DAG(14:0_18:3)	0.853661	0.813284
DAG(14:0_20:4)	0.743537	1.01023
DAG(14:0_22:6)	1.09974	0.785477
DAG(16:0_16:0)	0.77496	0.765515
DAG(16:0_16:1)	0.786107	0.96739
DAG(16:0_18:0)	0.804087	0.848721
DAG(16:0_18:1)	0.805572	0.786251
DAG(16:0_18:2)	1.15354	1.26649
DAG(16:0_18:3)	0.940869	0.855151
DAG(16:0_20:3)	0.825231	0.875077
DAG(16:0_20:4)	0.783171	1.03344
DAG(16:0_20:5)	0.81011	0.69096
DAG(16:0_22:5)	0.844603	0.850595
DAG(16:0_22:6)	1.18214	1.15852
DAG(16:1_16:1)	0.784361	1.07252
DAG(16:1_18:1)	0.888007	1.10374
DAG(16:1_18:2)	1.06919	1.07376
DAG(16:1_18:3)	0.721098	0.871246
DAG(16:1_20:2)	0.979538	0.966467
DAG(16:1_20:4)	0.798083	1.08675
DAG(16:1_22:6)	0.798912	0.695333
DAG(18:0_18:1)	0.796553	1.00526
DAG(18:0_18:2)	1.08315	1.23358
DAG(18:0_18:3)	1.08725	1.28232
DAG(18:1_18:1)	0.747749	0.721308
DAG(18:1_20:1)	1.08222	1.08688
DAG(18:1_20:2)	0.987934	0.921056
DAG(18:1_20:3)	0.766954	0.663334
DAG(18:1_20:4)	0.791054	1.12306
DAG(18:1_20:5)	0.918648	0.787821
DAG(18:1_22:4)	0.830666	0.964817
DAG(18:1_22:5)	0.816507	0.96143
DAG(18:1_22:6)	1.16856	1.33887
DAG(18:2_18:3)	0.970592	0.803631
DAG(18:2_20:3)	0.934538	1.2763
DAG(18:2_20:4)	0.608129	0.852332
DAG(18:2_20:5)	0.946901	0.737253
DAG(18:2_22:4)	0.754747	0.669263
DAG(18:2_22:5)	0.859346	0.764641
DCER(16:0)	1.2978	1.29707
DCER(22:1)	1.15449	0.559104
FFA(14:0)	0.704973	1.44952
FFA(14:1)	0.454011	0.803311
FFA(16:0)	0.62955	1.27588
FFA(16:1)	0.442674	0.468624
FFA(16:2)	0.468241	1.13177
FFA(18:0)	0.556599	1.08112
FFA(18:1)	0.675781	1.45722
FFA(18:2)	0.575018	1.58067
FFA(18:3)	0.464595	0.987015
FFA(20:0)	0.745374	0.934052
FFA(20:1)	0.748638	1.72686
FFA(20:2)	0.84258	1.6936
FFA(20:3)	0.63765	1.15208
FFA(20:4)	0.58429	0.932368
FFA(20:5)	0.628906	0.962805
FFA(22:4)	0.496684	0.954892
FFA(22:6)	1.1254	1.86508
FFA(24:0)	1.2652	1.2821
GlycB	1.61229	1.76583
H1A1	0.891525	0.803173
H1A2	0.794563	0.786242
H1CH	0.878755	0.800859
H1FC	0.981138	0.928478
H1PL	0.824951	0.794457
H1TG	0.721265	0.706087
H2A1	1.05118	0.902839
H2A2	0.863918	0.775121
H2CH	0.835927	0.860512
H2FC	0.933199	1.11201
H2PL	0.764636	0.792373
H2TG	0.693753	0.909435
H3A1	1.09118	1.05696
H3A2	1.0442	0.83589
H3CH	1.12509	1.15936
H3FC	1.20488	1.03312
H3PL	1.0182	0.996871
H3TG	0.699572	0.828157
H4A1	1.44777	1.23259
H4A2	1.31892	1.13019
H4CH	1.3866	1.24851
H4FC	1.17844	1.20276
H4PL	1.30357	1.13813
H4TG	0.75435	0.813983
HCER(14:0)	1.17779	0.967303
HCER(16:0)	1.09423	1.05126
HCER(18:0)	1.56088	1.52199
HCER(22:1)	0.879962	0.401221
HCER(d18:0_18:0)	1.13549	0.568871
HDA1	1.49756	1.19874
HDA2	1.45355	1.16332
HDCH	1.30912	1.19838
HDFC	0.919292	0.986122
HDPL	1.16274	1.03954
HDTG	0.736198	0.768024
IDAB	0.815977	0.727303
IDCH	0.939256	0.746042
IDFC	0.940055	0.741858
IDPL	0.948934	0.735189
IDPN	0.816172	0.727241
IDTG	0.770256	0.733625
L1AB	0.742597	0.708364
L1CH	0.868958	0.7133
L1FC	0.885005	0.707783
L1PL	0.781728	0.749639
L1PN	0.742524	0.708355
L1TG	0.66466	0.682973
L2AB	0.853268	1.49117
L2CH	0.786358	1.45505
L2FC	0.732231	1.20774
L2PL	0.818541	1.44985
L2PN	0.853082	1.49067
L2TG	0.824982	1.07547
L3AB	0.77231	0.797889
L3CH	0.798469	0.782576
L3FC	0.86306	0.732727
L3PL	0.773814	0.817368
L3PN	0.772345	0.797802
L3TG	0.807823	0.770178
L4AB	1.33377	0.961521
L4CH	1.32875	0.908737
L4FC	1.37228	1.09584
L4PL	1.32225	0.907604
L4PN	1.33392	0.961819
L4TG	0.765377	0.748789
L5AB	1.01644	0.779321
L5CH	1.08253	0.793119
L5FC	1.13845	0.901766
L5PL	1.02523	0.754625
L5PN	1.0164	0.779312
L5TG	0.765968	0.737392
L6AB	0.791044	0.822771
L6CH	0.838352	0.823333
L6FC	0.837019	0.708281
L6PL	0.829524	0.819413
L6PN	0.791046	0.82277
L6TG	0.668619	0.618917
LCER(14:0)	0.927151	0.84641
LCER(16:0)	0.719155	0.491128
LCER(18:0)	1.26027	1.07969
LCER(18:1)	0.95501	0.905334
LCER(d18:0_22:0)	0.991305	0.811011
LCER(d18:0_24:0)	1.3967	1.61211
LCER(d18:0_24:1)	1.18958	1.22256
LDAB	0.958375	0.747853
LDCH	1.07726	0.742954
LDFC	1.05433	0.762343
LDHD	0.755236	1.04336
LDPL	1.03605	0.743087
LDPN	0.958399	0.747869
LDTG	0.688496	0.709621
LPC(14:0)	1.22991	0.592159
LPC(16:0)	1.00502	0.517321
LPC(16:1)	0.904086	0.643917
LPC(18:0)	1.26866	0.548163
LPC(18:1)	1.13525	0.399096
LPC(18:2)	1.18075	0.513667
LPC(18:3)	0.855453	0.82968
LPC(20:0)	1.1619	0.636679
LPC(20:1)	1.07691	0.597134
LPC(20:2)	1.24989	0.570754
LPC(20:3)	1.08742	0.590549
LPC(20:4)	0.813649	0.760946
LPC(20:5)	1.00048	0.511413
LPC(22:4)	0.881206	0.702062
LPC(22:5)	0.704949	0.821967
LPC(22:6)	1.0611	0.490341
LPE(16:0)	1.23419	0.386539
LPE(16:1)	0.650304	0.767191
LPE(18:0)	1.28099	0.529939
LPE(18:1)	0.958592	0.764637
LPE(18:2)	0.83773	0.64111
LPE(18:3)	0.508641	1.46817
LPE(20:1)	1.30137	0.636539
LPE(20:3)	0.73929	0.960079
LPE(20:4)	0.639977	0.944539
LPE(22:5)	0.562747	1.09324
LPE(22:6)	0.873544	0.451268
LPG(18:1)	0.931131	0.476554
LPI(16:0)	1.38268	1.22025
LPI(18:0)	1.37895	1.56429
LPI(18:1)	1.35543	0.787611
LPI(18:2)	1.04873	0.652238
LPI(20:3)	1.21421	0.925977
LPI(20:4)	0.859411	0.632609
MAG(16:1)	0.737563	1.15739
MAG(18:0)	1.43567	1.98001
MAG(18:1)	0.914268	1.30421
MAG(18:2)	0.705961	0.929114
MAG(18:3)	0.626446	0.988855
MAG(20:3)	0.896693	1.21983
MAG(20:4)	0.951452	1.31459
MAG(22:5)	0.74757	0.88727
MAG(22:6)	0.599419	0.922125
PC(14:0_14:0)	0.957506	0.699282
PC(14:0_18:1)	1.11579	0.634689
PC(14:0_18:2)	1.44381	1.19541
PC(14:0_18:3)	1.12382	0.508379
PC(14:0_20:2)	1.04574	0.879581
PC(14:0_20:3)	1.08186	0.672066
PC(14:0_20:4)	1.23075	0.535658
PC(14:0_20:5)	1.22424	0.444248
PC(14:0_22:4)	0.944992	0.684121
PC(14:0_22:5)	1.36808	0.775954
PC(14:0_22:6)	1.32321	0.9472
PC(16:0_14:0)	1.24102	0.891835
PC(16:0_16:0)	1.45941	1.70576
PC(16:0_16:1)	0.898757	0.45636
PC(16:0_18:0)	0.94056	0.421455
PC(16:0_18:1)	1.25883	1.1408
PC(16:0_18:2)	1.55404	1.67983
PC(16:0_18:3)	1.02715	0.431125
PC(16:0_20:1)	0.973667	0.78905
PC(16:0_20:2)	1.22277	1.37302
PC(16:0_20:3)	1.09248	1.13354
PC(16:0_20:4)	1.14927	1.15632
PC(16:0_20:5)	1.2911	1.0901
PC(16:0_22:4)	0.855168	0.579165
PC(16:0_22:5)	0.911758	0.785655
PC(16:0_22:6)	1.48941	1.83278
PC(16:1_18:1)	0.753094	0.552479
PC(16:1_18:2)	0.83597	0.585217
PC(18:0_14:0)	1.43292	1.2625
PC(18:0_16:1)	1.23651	0.755039
PC(18:0_18:0)	0.969918	0.537377
PC(18:0_18:1)	1.03804	0.468113
PC(18:0_18:2)	1.93418	2.48778
PC(18:0_18:3)	1.1323	0.751966
PC(18:0_20:0)	1.24982	0.670991
PC(18:0_20:2)	1.48898	1.58479
PC(18:0_20:3)	1.44799	1.76036
PC(18:0_20:4)	1.62478	2.25498
PC(18:0_20:5)	1.17918	1.53437
PC(18:0_22:4)	1.03238	0.663423
PC(18:0_22:5)	1.29394	1.6654
PC(18:0_22:6)	1.46512	1.98322
PC(18:1_18:1)	1.28177	0.822645
PC(18:1_18:2)	1.59878	1.65624
PC(18:1_18:3)	1.11207	0.417225
PC(18:1_20:1)	1.11703	0.835513
PC(18:1_20:2)	1.26972	1.47167
PC(18:1_20:3)	0.95355	0.826755
PC(18:1_20:4)	1.27566	1.621
PC(18:1_20:5)	1.01203	1.05195
PC(18:1_22:4)	0.700479	0.708035
PC(18:1_22:5)	0.868739	1.06029
PC(18:1_22:6)	1.26422	1.3953
PC(18:2_16:1)	1.1323	0.670294
PC(18:2_18:2)	1.29819	0.581292
PC(18:2_18:3)	1.45617	0.648552
PC(18:2_20:1)	1.4921	1.46781
PC(18:2_20:2)	1.43895	1.07088
PC(18:2_20:3)	0.9981	0.622849
PC(18:2_20:4)	1.27787	0.567566
PC(18:2_20:5)	1.32851	1.28481
PC(18:2_22:5)	0.909251	0.47151
PC(18:2_22:6)	1.67965	1.70046
PC(20:0_18:1)	1.56912	1.28117
PE(16:0_18:2)	0.907562	0.927227
PE(16:0_18:3)	0.625546	0.682575
PE(16:0_20:3)	0.80199	0.885177
PE(16:0_22:4)	0.909018	0.960336
PE(16:0_22:5)	0.836022	0.944009
PE(16:0_22:6)	0.915917	1.1483
PE(18:0_16:0)	0.675305	0.762151
PE(18:0_18:0)	0.966516	0.819831
PE(18:0_18:1)	1.10775	0.872653
PE(18:0_18:2)	1.11913	0.96632
PE(18:0_18:3)	1.08569	1.10804
PE(18:0_20:1)	1.13551	1.26197
PE(18:0_20:2)	1.02631	1.1915
PE(18:0_20:3)	0.794946	0.802686
PE(18:0_20:4)	0.90501	1.09309
PE(18:0_22:4)	0.723873	0.872451
PE(18:0_22:5)	0.702246	0.737214
PE(18:0_22:6)	1.08501	1.30318
PE(18:1_16:1)	0.700499	0.68867
PE(18:1_18:1)	1.19434	0.7205
PE(18:1_18:2)	0.752341	0.80553
PE(18:1_18:3)	0.784392	0.613359
PE(18:1_20:1)	1.01155	0.834786
PE(18:1_20:3)	0.71389	0.793614
PE(18:1_20:4)	0.746304	0.998471
PE(18:2_18:2)	0.808395	0.615705
PE(18:2_20:4)	0.807502	1.13882
PE(O-16:0_18:1)	0.611293	1.12576
PE(O-16:0_18:2)	1.29593	0.603079
PE(O-16:0_20:4)	0.847351	0.682082
PE(O-16:0_22:4)	0.758807	0.526252
PE(O-16:0_22:5)	0.917548	0.554547
PE(O-16:0_22:6)	1.24892	0.460659
PE(O-18:0_16:0)	0.528998	0.670645
PE(O-18:0_18:1)	0.632399	0.397563
PE(O-18:0_18:2)	0.726222	0.739521
PE(O-18:0_20:4)	0.915739	1.47368
PE(O-18:0_22:4)	0.827727	0.647113
PE(O-18:0_22:5)	0.818852	0.672425
PE(P-16:0_16:1)	0.644652	0.952244
PE(P-16:0_18:1)	1.19998	0.590439
PE(P-16:0_18:2)	1.16051	0.584784
PE(P-16:0_20:1)	1.54109	1.12018
PE(P-16:0_20:3)	1.59449	1.37022
PE(P-16:0_20:4)	0.701444	1.03433
PE(P-16:0_22:4)	0.691196	0.889023
PE(P-16:0_22:5)	0.722717	0.904789
PE(P-16:0_22:6)	0.94049	0.330187
PE(P-18:0_16:0)	1.14494	0.84468
PE(P-18:0_16:1)	0.672807	0.449636
PE(P-18:0_18:0)	0.995472	0.750172
PE(P-18:0_18:1)	1.09988	0.663396
PE(P-18:0_18:2)	0.994538	0.551472
PE(P-18:0_20:3)	1.29637	0.867441
PE(P-18:0_20:4)	0.620065	0.888639
PE(P-18:0_22:4)	0.769763	0.7144
PE(P-18:0_22:5)	0.701744	0.944156
PE(P-18:0_22:6)	1.09517	0.676921
PE(P-18:1_16:0)	1.28094	0.740205
PE(P-18:1_18:1)	0.858785	0.542316
PE(P-18:1_18:2)	1.48245	0.88103
PE(P-18:1_20:3)	1.32319	0.909552
PE(P-18:1_20:4)	0.718673	1.0051
PE(P-18:1_22:4)	0.679841	0.69556
PE(P-18:1_22:5)	0.866059	0.674159
PE(P-18:1_22:6)	1.09938	0.507581
PE(P-18:2_18:2)	1.53626	0.889099
PE(P-18:2_20:4)	0.737961	0.804377
PG(16:0_18:2)	1.36907	1.24033
PG(18:1_16:1)	0.417183	0.908705
PG(18:1_18:1)	0.392538	0.389558
PG(18:1_18:2)	0.467719	1.11239
PG(18:1_20:4)	0.356385	0.277535
PG(18:2_16:1)	0.547836	0.899246
PG(18:2_18:2)	0.440218	0.593232
PG(20:0_16:1)	1.28183	1.21207
PG(20:0_18:1)	1.43592	1.44652
PG(20:0_18:2)	1.74429	1.7273
PG(20:0_20:3)	0.62632	0.572254
PG(20:0_20:4)	1.24621	1.36084
PG(20:0_22:5)	1.33536	1.58679
PI(16:0_16:0)	0.942578	0.821232
PI(16:0_16:1)	0.806311	0.54401
PI(16:0_18:0)	0.622063	0.637648
PI(16:0_18:1)	1.32722	0.969229
PI(16:0_18:2)	1.14227	0.918733
PI(16:0_20:3)	1.00132	0.787556
PI(16:0_20:4)	1.22532	0.906284
PI(16:0_22:4)	1.01567	0.631713
PI(16:0_22:5)	0.896987	0.520343
PI(16:0_22:6)	1.35254	1.37787
PI(18:0_16:1)	0.839294	0.67956
PI(18:0_18:0)	1.3092	1.84408
PI(18:0_18:1)	1.36871	0.921372
PI(18:0_18:3)	1.3172	0.784374
PI(18:0_20:0)	1.31199	2.08029
PI(18:0_20:2)	1.23302	1.06206
PI(18:0_22:4)	0.627168	0.588367
PI(18:0_22:6)	1.45187	1.51005
PI(18:1_16:1)	0.786417	0.459034
PI(18:1_18:1)	1.53374	1.37978
PI(18:1_18:2)	1.14841	0.775488
PI(18:1_20:3)	1.05834	0.792769
PI(18:1_20:4)	1.26482	0.963785
PI(18:2_18:2)	1.26877	0.738156
PI(20:0_16:1)	1.63807	1.74639
PI(20:0_18:1)	1.35543	1.65481
PS(18:0_18:0)	1.48109	1.92181
PS(18:0_18:2)	1.57769	1.44074
PS(18:0_20:0)	0.432028	0.39668
PS(20:0_16:1)	0.926368	0.417364
PS(20:0_18:1)	0.886422	0.775291
PS(20:0_18:2)	1.06934	0.621047
PS(20:0_18:3)	1.36043	0.718719
PS(20:0_20:3)	0.952946	0.889531
PS(20:0_20:4)	1.44769	1.2755
PS(20:0_20:5)	1.24476	0.87331
PS(20:0_22:4)	0.630576	0.794853
PS(20:0_22:5)	1.10732	0.797973
PS(20:0_22:6)	1.68138	1.83153
SM(14:0)	1.30254	1.34573
SM(16:0)	1.12489	1.80039
SM(18:0)	1.24768	2.08387
SM(18:1)	1.12251	1.69117
SM(20:0)	0.900753	0.508374
SM(20:1)	1.12004	1.53078
SM(22:0)	1.05886	1.83435
SM(22:1)	1.1148	1.65545
SM(24:0)	0.88629	0.698727
SM(24:1)	0.63089	0.415485
SM(26:0)	1.06669	0.654347
SM(26:1)	1.26169	1.01423
SPC1	2.10654	2.82585
SPC1-GlycB ratio	2.10932	2.8185
SPC2	0.718508	0.890229
SPC3	0.904091	1.94568
SPCTotal	1.6375	1.46293
SPCTotal-GlycB ratio	1.94532	2.29134
TAG(42:1_FA16:1)	0.732885	0.977487
TAG(44:0_FA18:0)	0.65616	0.829918
TAG(44:1_FA16:1)	0.80443	0.921961
TAG(44:2_FA16:1)	0.775909	0.97924
TAG(45:0_FA14:0)	0.685717	0.864691
TAG(45:0_FA16:0)	0.701655	0.889578
TAG(46:0_FA14:0)	0.768046	0.944001
TAG(46:0_FA16:0)	0.796411	0.93632
TAG(46:0_FA18:0)	0.695338	0.951856
TAG(46:1_FA14:0)	0.880643	0.900046
TAG(46:1_FA16:0)	0.942123	0.841563
TAG(46:1_FA16:1)	0.764981	1.00741
TAG(46:1_FA18:0)	0.723533	0.97191
TAG(46:1_FA18:1)	0.971096	0.811512
TAG(46:2_FA16:1)	0.862203	0.90939
TAG(46:3_FA16:1)	1.02281	0.820567
TAG(47:0_FA17:0)	0.735749	0.92103
TAG(47:1_FA14:0)	0.788677	0.868757
TAG(47:1_FA16:0)	0.797581	0.941178
TAG(47:1_FA16:1)	0.777741	1.06241
TAG(47:1_FA17:0)	0.760768	1.01331
TAG(47:1_FA18:1)	0.812899	0.833995
TAG(47:2_FA14:0)	0.97811	0.871519
TAG(47:2_FA16:1)	0.781649	0.959177
TAG(47:2_FA18:1)	0.946954	0.860587
TAG(48:0_FA14:0)	0.758778	0.871208
TAG(48:0_FA16:0)	0.819706	0.872769
TAG(48:0_FA18:0)	0.742873	0.968379
TAG(48:1_FA14:0)	0.893284	0.903006
TAG(48:1_FA16:0)	0.869841	0.884719
TAG(48:1_FA16:1)	0.767262	0.993068
TAG(48:1_FA18:0)	0.732334	0.914069
TAG(48:1_FA18:1)	0.927443	0.888115
TAG(48:2_FA14:0)	0.992539	0.941028
TAG(48:2_FA16:0)	0.950735	0.902898
TAG(48:2_FA16:1)	0.790419	0.913786
TAG(48:2_FA18:0)	0.800496	0.627998
TAG(48:2_FA18:1)	1.03283	0.840245
TAG(48:2_FA18:2)	1.2002	1.09205
TAG(48:3_FA14:0)	1.08706	1.0681
TAG(48:3_FA16:0)	1.04486	0.949761
TAG(48:3_FA16:1)	0.910279	0.842953
TAG(48:3_FA18:3)	1.03935	0.926067
TAG(48:4_FA14:0)	1.03407	0.991336
TAG(48:4_FA16:0)	1.02472	0.914488
TAG(48:4_FA16:1)	0.946174	0.832649
TAG(48:4_FA18:3)	1.09487	0.896327
TAG(48:4_FA20:4)	0.988891	0.746554
TAG(48:5_FA18:3)	1.06468	0.839112
TAG(49:0_FA17:0)	0.764671	0.901641
TAG(49:0_FA18:0)	0.764553	0.825342
TAG(49:1_FA16:1)	0.790273	0.98327
TAG(49:1_FA17:0)	0.798479	0.927406
TAG(49:2_FA14:0)	0.885254	0.880251
TAG(49:2_FA16:0)	0.925452	0.900854
TAG(49:2_FA16:1)	0.808808	0.855506
TAG(49:2_FA17:0)	0.82994	0.887965
TAG(49:2_FA18:1)	0.838273	0.853192
TAG(49:3_FA16:0)	0.958883	0.91962
TAG(49:3_FA16:1)	0.840519	0.833316
TAG(49:3_FA18:3)	0.973506	0.874425
TAG(50:0_FA16:0)	0.936913	0.87758
TAG(50:0_FA18:0)	0.785979	0.826263
TAG(50:1_FA14:0)	0.823338	0.858804
TAG(50:1_FA16:0)	0.793738	0.86285
TAG(50:1_FA16:1)	0.774923	1.02253
TAG(50:1_FA18:0)	0.779573	1.03497
TAG(50:1_FA18:1)	0.815805	0.858861
TAG(50:1_FA20:1)	0.938016	0.827833
TAG(50:2_FA14:0)	0.883888	0.87096
TAG(50:2_FA16:0)	0.797155	0.857349
TAG(50:2_FA16:1)	0.84129	0.929842
TAG(50:2_FA18:0)	0.781395	0.966054
TAG(50:2_FA18:1)	0.771833	0.70904
TAG(50:2_FA18:2)	1.08286	0.99291
TAG(50:2_FA20:2)	0.812973	0.864516
TAG(50:3_FA14:0)	1.06718	1.08244
TAG(50:3_FA16:0)	0.885295	0.894618
TAG(50:3_FA16:1)	0.796465	0.932694
TAG(50:3_FA18:0)	0.781215	0.875199
TAG(50:3_FA18:1)	0.93208	0.912643
TAG(50:3_FA18:2)	1.0775	1.09744
TAG(50:3_FA18:3)	0.934553	0.819212
TAG(50:3_FA20:3)	0.806297	0.91206
TAG(50:4_FA14:0)	1.30312	1.29544
TAG(50:4_FA16:0)	1.03705	1.00592
TAG(50:4_FA16:1)	0.935152	0.861212
TAG(50:4_FA18:1)	1.21867	1.25445
TAG(50:4_FA18:3)	1.12205	1.05859
TAG(50:4_FA20:3)	0.964116	0.843805
TAG(50:4_FA20:4)	0.941495	0.838916
TAG(50:5_FA16:1)	0.952246	0.837804
TAG(50:5_FA18:1)	1.20363	1.12695
TAG(50:5_FA20:4)	1.0427	0.813011
TAG(50:5_FA20:5)	0.946255	0.805053
TAG(50:6_FA20:4)	1.10317	0.719779
TAG(51:0_FA16:0)	0.746789	0.812161
TAG(51:0_FA17:0)	0.750171	0.894304
TAG(51:0_FA18:0)	0.857864	1.0373
TAG(51:1_FA17:0)	0.779101	0.823422
TAG(51:1_FA18:0)	0.760627	0.792139
TAG(51:2_FA16:1)	0.798411	0.835869
TAG(51:2_FA17:0)	0.864334	0.882645
TAG(51:2_FA18:1)	0.925389	1.08507
TAG(51:3_FA16:1)	0.77067	0.801235
TAG(51:3_FA17:0)	0.848536	0.856822
TAG(51:3_FA18:3)	0.923728	0.853568
TAG(51:4_FA16:1)	0.853507	0.813301
TAG(51:4_FA18:3)	1.06636	1.01288
TAG(51:4_FA20:4)	0.798148	0.856663
TAG(51:5_FA18:3)	1.1492	1.11361
TAG(52:0_FA16:0)	0.888967	1.12897
TAG(52:0_FA18:0)	0.878051	1.10326
TAG(52:0_FA20:0)	0.897016	0.759021
TAG(52:1_FA16:0)	0.924311	0.965389
TAG(52:1_FA16:1)	0.772584	0.881919
TAG(52:1_FA18:0)	0.770296	0.877855
TAG(52:1_FA18:1)	0.93105	0.973972
TAG(52:1_FA20:0)	0.987443	0.802688
TAG(52:1_FA20:1)	1.00718	0.999723
TAG(52:2_FA14:0)	0.977353	0.919026
TAG(52:2_FA16:0)	0.900131	1.10621
TAG(52:2_FA16:1)	0.809621	0.985288
TAG(52:2_FA18:0)	0.790745	0.932904
TAG(52:2_FA18:1)	1.07157	1.10765
TAG(52:2_FA18:2)	1.0026	1.0006
TAG(52:2_FA20:0)	0.868027	0.788111
TAG(52:2_FA20:1)	0.877133	0.860701
TAG(52:2_FA20:2)	0.836501	0.815865
TAG(52:3_FA14:0)	0.910382	0.901695
TAG(52:3_FA16:0)	0.769196	0.802634
TAG(52:3_FA16:1)	0.803579	0.819234
TAG(52:3_FA18:0)	0.796301	0.897891
TAG(52:3_FA18:1)	0.797858	0.865664
TAG(52:3_FA18:2)	0.908512	0.840007
TAG(52:3_FA18:3)	0.897981	0.880689
TAG(52:3_FA20:0)	0.855234	0.859856
TAG(52:3_FA20:1)	0.938803	0.8098
TAG(52:3_FA20:2)	0.806179	0.867664
TAG(52:3_FA20:3)	0.8443	0.81817
TAG(52:4_FA14:0)	0.840941	0.87231
TAG(52:4_FA16:0)	0.814555	0.82829
TAG(52:4_FA16:1)	0.770833	0.775506
TAG(52:4_FA18:0)	0.800567	0.94871
TAG(52:4_FA18:1)	0.875344	0.938762
TAG(52:4_FA18:2)	0.869277	0.940705
TAG(52:4_FA18:3)	0.950673	0.909744
TAG(52:4_FA20:0)	1.10491	1.02416
TAG(52:4_FA20:2)	0.991034	0.849985
TAG(52:4_FA20:3)	0.792333	0.863011
TAG(52:4_FA20:4)	0.794478	0.78062
TAG(52:4_FA22:4)	0.990844	0.845624
TAG(52:5_FA14:0)	1.00118	0.978678
TAG(52:5_FA16:0)	1.10822	1.08266
TAG(52:5_FA16:1)	1.04495	0.940359
TAG(52:5_FA18:1)	1.14054	1.1787
TAG(52:5_FA18:2)	1.28576	1.37272
TAG(52:5_FA18:3)	1.14385	1.05254
TAG(52:5_FA20:3)	0.948001	0.836635
TAG(52:5_FA20:4)	0.841387	0.833237
TAG(52:5_FA20:5)	0.816079	0.699786
TAG(52:5_FA22:5)	1.01069	0.872459
TAG(52:6_FA14:0)	1.147	1.06308
TAG(52:6_FA16:0)	1.04572	0.981227
TAG(52:6_FA16:1)	1.0641	0.927144
TAG(52:6_FA18:1)	1.21022	1.08417
TAG(52:6_FA18:3)	1.08776	1.05009
TAG(52:6_FA20:4)	1.04627	0.847277
TAG(52:6_FA20:5)	0.930174	0.800354
TAG(52:6_FA22:6)	1.27136	0.998953
TAG(52:7_FA18:1)	1.31728	0.762775
TAG(52:7_FA20:5)	1.13154	0.950012
TAG(52:7_FA22:6)	1.43644	1.15287
TAG(52:8_FA16:1)	0.863246	0.912002
TAG(53:1_FA16:0)	0.784481	0.851378
TAG(53:1_FA17:0)	0.6979	0.78783
TAG(53:1_FA18:0)	0.697464	0.751701
TAG(53:1_FA18:1)	0.720501	0.740676
TAG(53:2_FA17:0)	0.759609	0.869179
TAG(53:2_FA18:1)	0.920943	1.20592
TAG(53:3_FA17:0)	0.996943	1.19183
TAG(53:4_FA16:0)	0.875488	0.916473
TAG(53:4_FA17:0)	1.01236	0.902395
TAG(53:4_FA18:3)	1.05343	1.00952
TAG(53:5_FA20:4)	0.739122	0.801386
TAG(53:6_FA20:4)	0.974503	0.807593
TAG(54:0_FA16:0)	0.828601	0.791572
TAG(54:0_FA18:0)	0.660047	0.695143
TAG(54:1_FA16:0)	0.796814	0.968242
TAG(54:1_FA18:0)	0.759849	0.760697
TAG(54:1_FA18:1)	0.85073	1.04632
TAG(54:1_FA20:0)	1.04905	0.813812
TAG(54:1_FA20:1)	0.845191	1.10137
TAG(54:2_FA16:0)	1.10792	1.37671
TAG(54:2_FA18:0)	0.762875	0.791062
TAG(54:2_FA18:1)	0.886453	0.929657
TAG(54:2_FA20:0)	0.996185	0.745912
TAG(54:2_FA20:1)	1.10142	1.34358
TAG(54:2_FA20:2)	0.764029	0.843782
TAG(54:3_FA16:0)	0.95492	1.07886
TAG(54:3_FA16:1)	0.784787	0.828145
TAG(54:3_FA18:0)	0.765819	0.778574
TAG(54:3_FA18:1)	0.931195	1.29456
TAG(54:3_FA18:2)	1.11128	1.29973
TAG(54:3_FA20:1)	0.896885	0.897648
TAG(54:3_FA20:2)	0.857697	0.912443
TAG(54:3_FA20:3)	0.840638	0.922131
TAG(54:4_FA16:0)	1.04894	1.17857
TAG(54:4_FA16:1)	0.790887	0.805512
TAG(54:4_FA18:0)	0.963249	0.86183
TAG(54:4_FA18:1)	0.765273	0.780638
TAG(54:4_FA18:2)	1.06705	1.23186
TAG(54:4_FA18:3)	1.0393	0.955639
TAG(54:4_FA20:1)	1.03152	1.0465
TAG(54:4_FA20:2)	0.972454	0.902214
TAG(54:4_FA20:3)	0.83835	0.917226
TAG(54:4_FA20:4)	0.728963	0.751571
TAG(54:5_FA16:0)	0.898782	0.92792
TAG(54:5_FA16:1)	0.80156	0.941492
TAG(54:5_FA18:0)	0.86565	0.791439
TAG(54:5_FA18:1)	0.896722	0.882967
TAG(54:5_FA18:2)	1.17762	1.26278
TAG(54:5_FA18:3)	1.1002	0.853485
TAG(54:5_FA20:2)	1.02008	0.974733
TAG(54:5_FA20:3)	0.864563	0.849218
TAG(54:5_FA20:4)	0.732238	0.790848
TAG(54:5_FA20:5)	0.810927	0.72682
TAG(54:5_FA22:4)	0.853474	0.866662
TAG(54:5_FA22:5)	0.782041	0.92368
TAG(54:6_FA16:0)	0.864864	0.855993
TAG(54:6_FA16:1)	0.810987	0.867798
TAG(54:6_FA18:1)	1.22722	1.06938
TAG(54:6_FA18:2)	1.39351	1.34
TAG(54:6_FA18:3)	1.25097	0.975917
TAG(54:6_FA20:3)	0.970658	0.96604
TAG(54:6_FA20:4)	0.824865	0.794969
TAG(54:6_FA20:5)	0.792444	0.693791
TAG(54:6_FA22:5)	0.923221	0.932911
TAG(54:6_FA22:6)	1.3084	1.39156
TAG(54:7_FA16:1)	0.9161	0.847037
TAG(54:7_FA18:1)	1.17957	0.869572
TAG(54:7_FA18:3)	1.1222	0.93498
TAG(54:7_FA20:4)	0.945805	0.902754
TAG(54:7_FA20:5)	0.99092	0.959581
TAG(54:7_FA22:5)	1.19074	1.10173
TAG(54:7_FA22:6)	1.28197	1.34693
TAG(54:8_FA20:4)	1.005	0.781987
TAG(54:8_FA20:5)	1.06016	1.02392
TAG(54:8_FA22:6)	1.47404	1.51446
TAG(55:1_FA16:0)	0.809024	0.819523
TAG(55:2_FA18:1)	0.744737	0.70926
TAG(55:2_FA18:2)	0.946424	0.905523
TAG(55:5_FA18:1)	0.866817	1.04479
TAG(55:5_FA18:2)	1.20171	1.29462
TAG(55:5_FA20:4)	0.705651	0.821014
TAG(55:7_FA22:6)	1.32477	1.46512
TAG(56:2_FA18:0)	0.811743	0.756372
TAG(56:2_FA20:0)	1.16862	0.652009
TAG(56:2_FA20:1)	0.736593	0.645228
TAG(56:3_FA16:0)	1.05868	1.21292
TAG(56:3_FA18:0)	0.814167	0.917637
TAG(56:3_FA18:1)	1.10245	1.10308
TAG(56:3_FA20:0)	1.13257	0.686327
TAG(56:3_FA20:1)	1.04256	1.01911
TAG(56:3_FA20:2)	0.893039	1.22975
TAG(56:4_FA16:0)	0.874104	1.02557
TAG(56:4_FA18:0)	0.790376	0.818114
TAG(56:4_FA18:1)	0.92365	1.09383
TAG(56:4_FA18:2)	1.32088	1.40149
TAG(56:4_FA20:1)	1.06035	1.00863
TAG(56:4_FA20:2)	0.829967	0.996655
TAG(56:4_FA20:3)	0.880121	1.07621
TAG(56:4_FA20:4)	0.769108	1.03643
TAG(56:5_FA18:0)	0.703144	0.754941
TAG(56:5_FA18:2)	1.33094	1.4864
TAG(56:5_FA20:1)	1.25777	0.952047
TAG(56:5_FA20:2)	1.01673	1.15754
TAG(56:5_FA20:3)	0.8526	1.06201
TAG(56:5_FA20:4)	0.607622	0.786575
TAG(56:5_FA22:5)	0.772948	0.860339
TAG(56:6_FA16:0)	0.870858	0.985487
TAG(56:6_FA18:0)	0.689104	0.99809
TAG(56:6_FA18:1)	0.856647	1.03823
TAG(56:6_FA18:2)	1.09894	1.15631
TAG(56:6_FA18:3)	1.10899	0.940122
TAG(56:6_FA20:2)	1.05675	0.932181
TAG(56:6_FA20:3)	0.857052	0.865859
TAG(56:6_FA20:4)	0.635287	0.737473
TAG(56:6_FA20:5)	0.722209	0.703453
TAG(56:6_FA22:4)	1.02647	1.00165
TAG(56:6_FA22:5)	0.740546	0.802586
TAG(56:6_FA22:6)	1.17836	1.47717
TAG(56:7_FA16:0)	0.982758	1.13533
TAG(56:7_FA16:1)	0.77913	0.777311
TAG(56:7_FA18:0)	0.741933	0.780944
TAG(56:7_FA18:1)	1.03035	1.25774
TAG(56:7_FA18:2)	1.16781	1.30243
TAG(56:7_FA18:3)	0.847935	0.814621
TAG(56:7_FA20:3)	1.00207	0.818106
TAG(56:7_FA20:4)	0.767312	0.801251
TAG(56:7_FA20:5)	0.824955	0.830647
TAG(56:7_FA22:4)	0.989093	0.99209
TAG(56:7_FA22:5)	1.05654	1.14031
TAG(56:7_FA22:6)	1.18904	1.514
TAG(56:8_FA16:0)	1.27212	1.38852
TAG(56:8_FA16:1)	0.942815	1.00354
TAG(56:8_FA18:1)	1.22118	1.39564
TAG(56:8_FA18:3)	1.05357	0.957351
TAG(56:8_FA20:4)	1.00834	0.800496
TAG(56:8_FA20:5)	1.07806	1.13369
TAG(56:8_FA22:5)	1.17288	1.19369
TAG(56:8_FA22:6)	1.33465	1.47089
TAG(56:9_FA18:3)	1.29243	1.08742
TAG(56:9_FA20:4)	1.04854	0.735674
TAG(56:9_FA20:5)	1.20881	1.05043
TAG(56:9_FA22:6)	1.41228	1.50091
TAG(57:2_FA18:1)	0.878339	0.746096
TAG(57:3_FA18:2)	1.18264	1.16305
TAG(58:10_FA20:4)	1.02057	0.603399
TAG(58:10_FA20:5)	0.989293	0.727752
TAG(58:10_FA22:5)	1.22733	1.08837
TAG(58:10_FA22:6)	1.40159	1.41614
TAG(58:5_FA18:1)	0.898614	1.09882
TAG(58:6_FA18:0)	0.769637	0.844661
TAG(58:6_FA18:1)	1.08386	1.45887
TAG(58:6_FA20:4)	0.673503	0.731392
TAG(58:6_FA22:5)	0.811182	1.0322
TAG(58:7_FA16:0)	1.07837	0.972674
TAG(58:7_FA18:0)	0.852125	0.997632
TAG(58:7_FA18:1)	0.772921	0.819343
TAG(58:7_FA18:2)	1.25716	1.33413
TAG(58:7_FA20:4)	0.729726	1.06813
TAG(58:7_FA22:4)	1.03446	1.14524
TAG(58:7_FA22:5)	0.905247	1.22142
TAG(58:8_FA18:1)	0.828309	1.05822
TAG(58:8_FA18:2)	0.994862	1.09925
TAG(58:8_FA20:3)	0.752072	0.652812
TAG(58:8_FA20:4)	0.683846	0.697709
TAG(58:8_FA22:5)	0.83608	0.880355
TAG(58:8_FA22:6)	1.16135	1.42146
TAG(58:9_FA18:1)	1.30681	1.49959
TAG(58:9_FA20:4)	0.706717	0.627539
TAG(58:9_FA22:5)	1.29489	1.1826
TAG(58:9_FA22:6)	1.28365	1.41825
TAG(60:10_FA22:5)	1.16731	1.34602
TAG(60:10_FA22:6)	0.439641	0.505441
TAG(60:11_FA22:5)	0.873558	0.661614
TAG(60:11_FA22:6)	1.26625	1.3497
TBPN	0.928343	0.749758
TPA1	1.51644	1.22882
TPA2	1.43836	1.10176
TPAB	0.928353	0.749769
TPCH	1.23785	0.850359
TPTG	0.763644	0.733014
V1CH	0.823441	0.738618
V1FC	0.8487	0.715525
V1PL	0.776136	0.729745
V1TG	0.809589	0.707058
V2CH	0.717019	0.713434
V2FC	0.705378	0.705826
V2PL	0.731322	0.827677
V2TG	0.732122	0.81131
V3CH	0.708213	0.734037
V3FC	0.730393	0.729262
V3PL	0.736966	0.824204
V3TG	0.774444	0.850389
V4CH	0.733726	0.714272
V4FC	0.657284	0.76185
V4PL	0.802789	0.77214
V4TG	0.833997	0.74451
V5CH	0.879515	0.58551
V5FC	0.636496	0.798606
V5PL	0.889877	0.676501
V5TG	0.852113	0.799513
VLAB	0.773762	0.747718
VLCH	0.736896	0.732935
VLFC	0.766734	0.759685
VLPL	0.752773	0.742869
VLPN	0.773818	0.747751
VLTG	0.784505	0.73085
